# Self-assembling Manifolds in Single-cell RNA Sequencing Data

**DOI:** 10.1101/364166

**Authors:** Alexander J. Tarashansky, Yuan Xue, Pengyang Li, Stephen R. Quake, Bo Wang

## Abstract

Single-cell RNA sequencing has spurred the development of computational methods that enable researchers to classify cell types, delineate developmental trajectories, and measure molecular responses to external perturbations. Many of these technologies rely on their ability to detect genes whose cell-to-cell variations arise from the biological processes of interest rather than transcriptional or technical noise. However, for datasets in which the biologically relevant differences between cells are subtle, identifying these genes is a challenging task. We present the self-assembling manifold (SAM) algorithm, an iterative soft feature selection strategy to quantify gene relevance and improve dimensionality reduction. We demonstrate its advantages over other state-of-the-art methods with experimental validation in identifying novel stem cell populations of *Schistosoma*, a prevalent parasite that infects hundreds of millions of people. Extending our analysis to a total of 56 datasets, we show that SAM is generalizable and consistently outperforms other methods in a variety of biological and quantitative benchmarks.
