## Supplementary Table 1 for "Self-assembling Manifolds in Single-cell RNA Sequencing Data"

### Sheet: Tarashansky et al. SI_table1
Gene IDs	Annotation	SAM weight	Cluster	Previously studied
Smp_105220		1	δ′ (nanos-2)
Smp_161920	actin, putative	1	𝜇 (cabp)
Smp_142120	achaete-scute transcription factor-related	1	εa (astf)
Smp_132780	hypoyhetical protein	1	δ′ (nanos-2)
Smp_162770	hypothetical protein	1	𝜇 (cabp)
Smp_206290	hypoyhetical protein	1	δ′ (nanos-2)
Smp_034500	dusp10	1	𝜇 (cabp)
Smp_044680	hypothetical protein	1	𝜇 (cabp)
Smp_051920	nanos-2	1	δ′ (nanos-2)	ref. 12
Smp_005350	calcium-binding protein, putative	1	𝜇 (cabp)
Smp_070380	hypothetical protein	1	δ′ (nanos-2)
Smp_041550	hypoyhetical protein	1	𝜇 (cabp)
Smp_204160	hypoyhetical protein	1	𝜇 (cabp)
Smp_202690	hypoyhetical protein	1	δ′ (nanos-2)
Smp_041540	eledh	1	ε	ref. 12
Smp_158740	hypoyhetical protein	1	δ′ (nanos-2)
Smp_015670	paraxis, putative	1	𝜇 (cabp)
Smp_068280	prolyl 4-hydroxylase alpha subunit 1,, putative	0.983712	𝜇 (cabp)
Smp_068240	zinc finger protein, putative	0.96784	𝜇 (cabp)
Smp_005720	aquaporin-3, putative	0.946104	δ′ (nanos-2)
Smp_062490	dhand, putative	0.946056	𝜇 (cabp)
Smp_024860	basic helix-loop-helix transcription factor, hes- related	0.909427	δ′ (nanos-2)	ref. 12
Smp_081900	hypothetical protein	0.908363	𝜇 (cabp)
Smp_129900	sodium-dependent neurotransmitter transporter, putative	0.857238	𝜇 (cabp)
Smp_042140	dynein light chain, putative	0.850865	δ′ (nanos-2)
Smp_021340	max binding protein, mnt, putative	0.842869	εa (astf)
Smp_201030	hypoyhetical protein	0.841982	δ′ (nanos-2)
Smp_058670	cerebral cell adhesion molecule related	0.83626	𝜇 (cabp)
Smp_172970	hypothetical protein	0.808464	δ′ (nanos-2)
Smp_149780	synaptotagmin-like protein	0.799061	δ′ (nanos-2)
Smp_161930	actin, putative	0.785993	𝜇 (cabp)
Smp_129510	hypothetical protein	0.783602	δ′ (nanos-2)
Smp_074140	annexin, putative	0.779526	𝜇 (cabp)
Smp_033040	L-lactate dehydrogenase, putative	0.773045	𝜇 (cabp)
Smp_139620	hypothetical protein	0.767784	𝜇 (cabp)
Smp_163960	limd1, putative	0.762626	𝜇 (cabp)
Smp_170120	hypothetical protein	0.758147	δ′ (nanos-2)
Smp_119140	hypoyhetical protein	0.751584	εa (astf)
Smp_083990	cationic amino acid transporter, putative	0.749206	𝜇 (cabp)
Smp_072980	eukaryotic elongation factor 2 kinase (eef-2 kinase), putative	0.748348	δ′ (nanos-2)
Smp_162520	cadherin-related	0.742947	𝜇 (cabp)
Smp_159590	hypothetical protein	0.739669	δ′ (nanos-2)
Smp_194360	eukaryotictranslation initiation factor, putative	0.739414	εa (astf)
Smp_131430	steroid dehydrogenase, putative	0.733079	εb (bhlh)
Smp_008660	gelsolin, putative	0.729916	δ′ (nanos-2)
Smp_098300	hypothetical protein	0.726938	δ′ (nanos-2)
Smp_041350	bruno-like rna binding protein	0.724846	εa (astf)
Smp_178940	steroid dehydrogenase, putative	0.716717	εb (bhlh)
Smp_082330	hypothetical protein	0.710901	𝜇 (cabp)
Smp_055240	cadherin, putative	0.705815	εb (bhlh)
Smp_034660	cytohesin-related guanine nucleotide-exchange protein	0.703014	εa (astf)
Smp_125730	hypothetical protein	0.699319	𝜇 (cabp)
Smp_176110	hypothetical protein	0.698617	𝜇 (cabp)
Smp_126290	hypoyhetical protein	0.697951	𝜇 (cabp)
Smp_196410	dachshund homolog, putative	0.692238	εa (astf)
Smp_142820	hypoyhetical protein	0.692124	δ′ (nanos-2)
Smp_203410	hypoyhetical protein	0.688377	𝜇 (cabp)
Smp_124290	hypothetical protein	0.684596	δ′ (nanos-2)
Smp_202130	hypoyhetical protein	0.683732	εb (bhlh)
Smp_171780	hypothetical protein	0.678014	𝜇 (cabp)
Smp_152740	hypothetical protein	0.669539	δ′ (nanos-2)
Smp_124450	activin receptor, putative	0.667287	δ′ (nanos-2)
Smp_157300	fgfrb	0.665202	δ′ (nanos-2)	ref. 12
Smp_144470	hypothetical protein	0.664628	δ′ (nanos-2)
Smp_158490	Ras guanine nucleotide exchange factor RasGEFB , putative	0.65607	εa (astf)
Smp_054010	cationic amino acid transporter, putative	0.654755	δ′ (nanos-2)
Smp_193580	hypothetical protein	0.653447	εa (astf)
Smp_018790	hypoyhetical protein	0.647479	𝜇 (cabp)
Smp_163240	t-box transcription factor tbx2, putative	0.644538	εb (bhlh)
Smp_139530	cellular tumor antigen P53, putative	0.641727	δ′ (nanos-2)	ref. 12
Smp_143440	hypoyhetical protein	0.637778	δ′ (nanos-2)
Smp_129010	hypothetical protein	0.635947	δ′ (nanos-2)
Smp_044870	zinc finger protein, putative	0.634318	𝜇 (cabp)
Smp_040270	hypoyhetical protein	0.630385	δ′ (nanos-2)
Smp_038430	hypothetical protein	0.628081	δ′ (nanos-2)
Smp_145470	zinc finger protein, putative	0.626299	δ′ (nanos-2)	ref. 12
Smp_053640	hypoyhetical protein	0.626067	εa (astf)
Smp_022140	serine/threonine-protein kinase rio1 (rio kinase 1), putative	0.61709	δ′ (nanos-2)
Smp_003440	SPFH domain / Band 7 family protein, putative	0.615243	𝜇 (cabp)
Smp_136200	hypothetical protein	0.615046	εa (astf)
Smp_098710	quiescin q6-related sulfhydryl oxidase	0.610738	𝜇 (cabp)
Smp_011150	taspase-1 (T02 family)	0.60737	δ′ (nanos-2)
Smp_157830	erythrocyte membrane protein, putative	0.600936	𝜇 (cabp)
Smp_033000	calcium-binding protein, putative	0.600633	δ′ (nanos-2)
Smp_038950	L-lactate dehydrogenase, putative	0.598696	𝜇 (cabp)
Smp_133830	hypoyhetical protein	0.598071	𝜇 (cabp)
Smp_159470	hypothetical protein	0.597869	δ′ (nanos-2)
Smp_028340	brix domain containing protein, putative	0.595502	δ′ (nanos-2)
Smp_063230	leucine-rich repeat-containing protein, putative	0.589148	δ′ (nanos-2)
Smp_159560	GATA binding factor, putative	0.588242	𝜇 (cabp)
Smp_131240	transcription factor, putative	0.587092	εa (astf)
Smp_130220	hypoyhetical protein	0.585106	δ′ (nanos-2)
Smp_151640	hypothetical protein	0.583613	𝜇 (cabp)
Smp_065210	hypothetical protein	0.58164	𝜇 (cabp)
Smp_064400	hypoyhetical protein	0.579105	δ′ (nanos-2)
Smp_074940	family S9 non-peptidase homologue (S09 family)	0.576843	δ′ (nanos-2)
Smp_180800	hypoyhetical protein	0.576745	δ′ (nanos-2)
Smp_074900	hypothetical protein	0.576051	εa (astf)
Smp_179750	cadherin-related	0.575639	εb (bhlh)
Smp_157860	hypothetical protein	0.575287	δ′ (nanos-2)
Smp_077980	Neuroendocrine convertase 2 precursor (EC 3.4.21.94) (NEC 2) (PC2) (Prohormone convertase 2) (Proprotein convertase 2) (KEX2-like endoprotease 2), putative	0.574653	εa (astf)
Smp_204600	hypoyhetical protein	0.5724	δ′ (nanos-2)
Smp_038960	L-lactate dehydrogenase, putative	0.572086	𝜇 (cabp)
Smp_149180	hypothetical protein	0.571793	δ′ (nanos-2)
Smp_153850	hypothetical protein	0.571225	𝜇 (cabp)
Smp_198960	hypothetical protein	0.570441	εb (bhlh)
Smp_040450	hypothetical protein	0.57018	δ′ (nanos-2)
Smp_126990	synapsin, putative	0.57005	δ′ (nanos-2)
Smp_145370	hypoyhetical protein	0.569073	𝜇 (cabp)
Smp_191500	hypothetical protein	0.568503	εb (bhlh)
Smp_139340	rab, putative	0.56751	εb (bhlh)
Smp_155820	hypoyhetical protein	0.567275	𝜇 (cabp)
Smp_120390	hypoyhetical protein	0.566825	εa (astf)
Smp_169260	zinc finger protein, putative	0.565841	δ′ (nanos-2)
Smp_087310	bhlh	0.564091	εb (bhlh)
Smp_018980	hypothetical protein	0.562901	𝜇 (cabp)
Smp_171130	glial cells missing related	0.562285	εb (bhlh)
Smp_070200	ribonucleic acid binding protein S1, putative	0.562166	δ′ (nanos-2)
Smp_199840	nucleolar protein c7b, putative	0.561136	εb (bhlh)
Smp_153910	hypoyhetical protein	0.560284	𝜇 (cabp)
Smp_038830	Mername-AA194 putative peptidase (S09 family)	0.560186	𝜇 (cabp)
Smp_194410	basic helix-loop-helix transcription factor, hes- related	0.559491	εb (bhlh)
Smp_161760	hypoyhetical protein	0.559226	εa (astf)
Smp_007000	partner of sld5, putative	0.559144	δ′ (nanos-2)
Smp_196090	hypoyhetical protein	0.556615	𝜇 (cabp)
Smp_045220	myosin light chain 1, putative	0.555367	𝜇 (cabp)
Smp_049270	heat shock protein, putative	0.555118	δ′ (nanos-2)
Smp_078780	dihydropyrimidinase related protein-1 (M38 family)	0.555073	δ′ (nanos-2)
Smp_019350	hypothetical protein	0.552247	εa (astf)
Smp_135580	hypoyhetical protein	0.552153	𝜇 (cabp)
Smp_080620	hypothetical protein	0.551775	δ′ (nanos-2)
Smp_045470	homeobox protein prospero/prox-1/ceh-26, putative	0.551521	εb (bhlh)
Smp_080840	hypothetical protein	0.551008	𝜇 (cabp)
Smp_006860	hypothetical protein	0.549755	𝜇 (cabp)
Smp_167200	putative ATPase	0.547403	δ′ (nanos-2)
Smp_019170	jumonji/arid domain-containing protein, putative	0.547395	δ′ (nanos-2)
Smp_111340	hypoyhetical protein	0.544311	δ′ (nanos-2)
Smp_138600	hypothetical protein	0.543469	εa (astf)
Smp_015480	hypothetical protein	0.542939	δ′ (nanos-2)
Smp_149070	nucleolar rna-associated protein, putative	0.541856	δ′ (nanos-2)
Smp_045730	Exosome complex exonuclease RRP43, putative	0.539879	δ′ (nanos-2)
Smp_044560	hypoyhetical protein	0.538364	δ′ (nanos-2)
Smp_142940	paired box protein pax-6, putative	0.537927	εb (bhlh)
Smp_079010	camp-dependent protein kinase type II-alpha regulatory subunit, putative	0.537619	εb (bhlh)
Smp_152370	arf gtpase-activating protein, putative	0.537312	𝜇 (cabp)
Smp_145700	ankyrin 2,3/unc44, putative	0.535503	δ′ (nanos-2)
Smp_129140	hypothetical protein	0.53462	δ′ (nanos-2)
Smp_135890	hypothetical protein	0.534248	εb (bhlh)
Smp_011690	hypothetical protein	0.531859	𝜇 (cabp)
Smp_166210	mucolipin, putative	0.531794	δ′ (nanos-2)
Smp_146200	zyxin/trip6, putative	0.531082	𝜇 (cabp)
Smp_152690	radical sam proteins, putative	0.531049	δ′ (nanos-2)
Smp_001080	hypothetical protein	0.530879	δ′ (nanos-2)
Smp_155360	DNA-binding protein inhibitor, putative	0.530251	εb (bhlh)
Smp_079270	crp-related	0.530196	𝜇 (cabp)
Smp_006810	lim-only, putative	0.52977	δ′ (nanos-2)
Smp_166910	calcium-activated potassium channel	0.529718	δ′ (nanos-2)
Smp_009070	zinc finger protein, putative	0.529664	𝜇 (cabp)
Smp_138140	gsx family homeobox protein	0.528973	𝜇 (cabp)
Smp_022150	RWD domain-containing protein, putative	0.528715	δ′ (nanos-2)
Smp_167400	myogenic factor, putative	0.528364	𝜇 (cabp)
Smp_154840	hypothetical protein	0.526065	δ′ (nanos-2)
Smp_012010	hypothetical protein	0.525615	εa (astf)
Smp_120900	hypothetical protein	0.5247	εa (astf)
Smp_054810	hypoyhetical protein	0.52292	𝜇 (cabp)
Smp_033050	DNA topoisomerase type I, putative	0.52233	εa (astf)
Smp_146340	DEAD box ATP-dependent RNA helicase, putative	0.522125	δ′ (nanos-2)
Smp_174320	lozenge, putative	0.521419	εa (astf)
Smp_072190	Sm29, putative	0.520785	𝜇 (cabp)
Smp_103740	EF hand containing protein	0.519657	δ′ (nanos-2)
Smp_051810	elongation of fatty acids protein 1	0.518296	εa (astf)
Smp_084770	hypothetical protein	0.51819	δ′ (nanos-2)
Smp_135060	bollus pemphigoid antigen, putative	0.518011	δ′ (nanos-2)
Smp_161530	myocyte-specific enhancer factor 2a, putative	0.516727	δ′ (nanos-2)
Smp_065170	hypothetical protein	0.516444	𝜇 (cabp)
Smp_139720	zinc transporter, putative	0.516035	δ′ (nanos-2)
Smp_176810	elav (embryonic lethal, abnormal vision, drosophila)-like protein	0.515554	δ′ (nanos-2)
Smp_201660	hypoyhetical protein	0.514085	𝜇 (cabp)
Smp_160970	hypoyhetical protein	0.513226	δ′ (nanos-2)
Smp_175200	hypothetical protein	0.512845	δ′ (nanos-2)
Smp_104330	dihydrolipoamide succinyltransferase component of 2-oxoglutarate dehydrogenase, putative	0.51277	δ′ (nanos-2)
Smp_165100	hypoyhetical protein	0.512643	δ′ (nanos-2)
Smp_080740	translation initiation factor, putative	0.51241	εa (astf)
Smp_093580	ATP-dependent RNA helicase, putative	0.511675	δ′ (nanos-2)
Smp_128420	hypothetical protein	0.511166	δ′ (nanos-2)
Smp_158680	molybdopterin biosynthesis protein, putative	0.510467	δ′ (nanos-2)
Smp_145400	dynein heavy chain, putative	0.509379	εa (astf)
Smp_144920	hypothetical protein	0.508876	εa (astf)
Smp_063760	hypothetical protein	0.508799	δ′ (nanos-2)
Smp_154020	ankyrin 2,3/unc44, putative	0.507719	εa (astf)
Smp_159340	hypothetical protein	0.507195	εb (bhlh)
Smp_028190	methylthioadenosine phosphorylase, putative	0.50689	δ′ (nanos-2)
Smp_163330	hypoyhetical protein	0.506202	δ′ (nanos-2)
Smp_077810	hypoyhetical protein	0.504881	𝜇 (cabp)
Smp_060860	hypoyhetical protein	0.504848	𝜇 (cabp)
Smp_171550	hypothetical protein	0.504645	δ′ (nanos-2)
Smp_055190	mitochondrial solute carrier-related	0.504181	δ′ (nanos-2)
