## Supplementary Table 2 for "Self-assembling Manifolds in Single-cell RNA Sequencing Data"

### Sheet: Tarashansky et al. SI_table 2
Study	Accession	Normalization	Preprocessing	Sensitivity	Reference
Yan 2013	GSE36552	RPKM	L2-normalization	0.00847404	Yan, L. et al. Single-cell RNA-Seq profiling of human preimplantation embryos and embryonic stem cells. Nat. Struct. Mol. Biol. 20, 1131-1139 (2013).
Goolam 2016	EMTAB3321	CPM	L2-normalization	0.0337315	Goolam, M. et al. Heterogeneity in Oct4 and Sox2 targets biases cell fate in 4-cell mouse embryos. Cell 165, 61-74 (2016).
Tasic 2016	GSE71585-GPL17021*	TPM	L2-normalization	0.120557	Tasic, B. et al. Adult mouse cortical cell taxonomy revealed by single cell transcriptomics. Nat. Neurosci. 19, 335-346 (2016).
Guo 2015	GSE63818-GPL16791*	TPM	L2-normalization	0.0894645	Guo, F. et al. The transcriptome and DNA methylome landscapes of human primordial germ cells. Cell 161, 1437-1452 (2015).
Kolodziejcyk 2015	EMTAB2600	CPM	L2-normalization	0.0906587	Kolodziejczyk, A.A. et al. Single cell RNA-sequencing of pluripotent states unlocks modular transcriptional variation. Cell Stem Cell 17, 471-485 (2015).
Wollny 2016	GSE80032*	TPM	L2-normalization	0.430953	Wollny, D. et al. Single-cell analysis uncovers clonal acinar cell heterogeneity in the adult pancreas. Dev. Cell 39, 289-301 (2016).
Loh 2016	SRP073808* †	TPM	L2-normalization	0.0806968	Loh, K. M. M. et al. Mapping the pairwise choices leading from pluripotency to human bone, heart, and other mesoderm cell types. Cell 166, 451–468 (2016).
Deng 2014	GSE45719*	RPKM	L2-normalization	0.0249863	Deng, Q. et al. Single-cell RNA-seq reveals dynamic, random monoallelic gene expression in mammalian cells. Science 343, 193-196 (2014).
Patel 2014	GSE57872*	TPM	L2-normalization	0.0235713	Patel, A.P. et al. Single-cell RNA-seq highlights intratumoral heterogeneity in primary glioblastoma. Science 344, 1396-1401 (2014).
Rizvi 2017	GSE94883	TPM	L2-normalization	0.0779449	Rizvi, A.H. et al. Single-cell topological RNA-seq analysis reveals insights into cellular differentiation and development. Nat. Biotechnol. 35, 551-560 (2017).
Tang 2017	GSE100911*	TPM	L2-normalization	0.111274	Tang, Q. et al. Dissecting hematopoietic and renal cell heterogeneity in adult zebrafish at single-cell resolution using RNA sequencing. J. Exp. Med. 214, 2875-2887 (2017).
Engel 2016	GSE74596*	TPM	L2-normalization	0.272316	Engel, I. et al. Innate-like functions of natural killer T cell subsets result from highly divergent gene programs. Nat. Immunol. 17, 728-739 (2016).
Petropoulos 2016	EMTAB3929*	TPM	L2-normalization	0.107384	Petropoulos, S. et al. Single-cell RNA-seq reveals lineage and X chromosome dynamics in human preimplantation embryos. Cell 165, 1012-1026 (2016).
Burns 2015	GSE71982*	TPM	L2-normalization	0.116253	Burns, J.C. et al. Single-cell RNA-Seq resolves cellular complexity in sensory organs from the neonatal inner ear. Nat. Commun. 6, 8557 (2015).
Lane 2017	GSE94383	TPM	L2-normalization	0.386508	Lane, K. et al. Measuring Signaling and RNA-Seq in the Same Cell Links Gene Expression to Dynamic Patterns of NF-κB Activation. Cell Syst. 4, 458-469 (2017).
Biase 2014	GSE57249	FPKM	L2-normalization	0.0425923	Biase, F.H. et al. Cell fate inclination within 2-cell and 4-cell mouse embryos revealed by single-cell RNA sequencing. Genome Res. 24, 1787-1796 (2014).
This work	GSE116920	TPM	L2-normalization	0.709532
Trapnell 2014	GSE52529-GPL16791*	TPM	L2-normalization	0.148512	Trapnell, C. et al. The dynamics and regulators of cell fate decisions are revealed by pseudotemporal ordering of single cells. Nat. Biotechnol. 32, 381-386 (2014).
Pollen 2014	SRP041736	TPM	L2-normalization	0.0392035	Pollen, A.A. et al. Low-coverage single-cell mRNA sequencing reveals cellular heterogeneity and activated signaling pathways in developing cerebral cortex. Nat. Biotechnol. 32, 1053-1058 (2014).
Li 2017	https://github.com/zorrodong/germcell	TPM	L2-normalization	0.0305158	Li, L. et al. Single-cell RNA-Seq analysis maps development of human germline cells and gonadal niche interactions. Cell Stem Cell 20, 858-873 (2017).
Buettner 2015	EMTAB2805*	TPM	L2-normalization	0.179662	Buettner, F. et al. Computational analysis of cell-to-cell heterogeneity in single-cell RNA-sequencing data reveals hidden subpopulations of cells. Nat. Biotechnol. 33, 155- 160 (2015).
Shalek 2014	GSE48968-GPL13112*	TPM	L2-normalization	0.0727767	Shalek, A.K. et al. Single-cell RNA-seq reveals dynamic paracrine control of cellular variation. Nature 510, 363-369 (2014).
Leng 2015	GSE64016*	TPM	L2-normalization	0.466174	Leng, N. et al. Oscope identifies oscillatory genes in unsynchronized single-cell RNAseq experiments. Nat. Methods 12, 947-950 (2015).
Meyer 2016	GSE77847*	TPM	L2-normalization	0.165392	Meyer, S.E. et al. DNMT3A haploinsufficiency transforms FLT3ITD myeloproliferative disease into a rapid, spontaneous, and fully penetrant acute myeloid leukemia. Cancer Discov. 6, 501-515 (2016).
Treutlein 2014	GSE52583-GPL13112*	TPM	L2-normalization	0.0852535	Treutlein, B. et al. Reconstructing lineage hierarchies of the distal lung epithelium using single-cell RNA-seq. Nature 509, 371-375 (2014).
Olsson 2016	GSE70245	TPM	L2-normalization	0.178528	Olsson, A. et al. Single-cell analysis of mixed-lineage states leading to a binary cell fate choice. Nature 537, 698–702 (2016).
Shin 2015	GSE71485	TPM	L2-normalization	0.35505	Shin, J. et al. Single-cell RNA-seq with waterfall reveals molecular cascades underlying adult neurogenesis. Cell Stem Cell 17, 360-372 (2015).
Schwalie 2018	E-MTAB-6677	CPM	Standardization	0.170823	Schwalie, P. C. et al. A stromal cell population that inhibits adipogenesis in mammalian fat depots. Nature 559, 103–108 (2018).
Darmanis 2017	GSE84465*	TPM	L2-normalization	0.0471489	Darmanis, S. et al. Single-Cell RNA-Seq Analysis of Infiltrating Neoplastic Cells at the Migrating Front of Human Glioblastoma. Cell Rep. 21, 1399-1410 (2017).
Scialdone 2016	E-MTAB-4079	TPM	L2-normalization	0.0360688	Scialdone, A. et al. Resolving early mesoderm diversification through single-cell expression profiling. Nature 535, 289-293 (2016).
Enge 2017	GSE81547*	TPM	L2-normalization	0.0741111	Enge, M. et al. Single-cell analysis of human pancreas reveals transcriptional signatures of aging and somatic mutation patterns. Cell 171, 321-330 (2017).
Stévant 2018	GSE97519	TPM	L2-normalization	0.194494	Stévant, I. et al. Deciphering cell lineage specification during male sex determination with single-cell RNA sequencing. Cell Rep. 22, 1589-1599 (2018).
Phillips 2018	GSE98556	TPM	L2-normalization	0.00512085	Phillips M.J. et al. A Novel Approach to Single Cell RNA-Sequence Analysis Facilitates In Silico Gene Reporting of Human Pluripotent Stem Cell-Derived Retinal Cell Types. Stem Cells 36, 313-324 (2018).
Vanlandewijck 2018	GSE99235	TPM	L2-normalization	0.025174	Vanlandewijck M. et al. A molecular atlas of cell types and zonation in the brain vasculature. Nature 554, 475-480 (2018).
Furlan 2017	GSE99933	TPM	L2-normalization	0.0659446	Furlan A. et al. Multipotent peripheral glial cells generate neuroendocrine cells of the adrenal medulla. Science 357, eaal3753 (2017).
Ghahramani 2018	GSE99989	TPM	L2-normalization	0.0147502	Ghahramani A. et al. Epidermal Wnt signalling regulates transcriptome heterogeneity and proliferative fate in neighbouring cells. Genome Biol. 19, 3 (2018).
Lescroart 2018	GSE100471	TPM	L2-normalization	0.136116	Lescroart F. et al. Defining the earliest step of cardiovascular lineage segregation by single-cell RNA-seq. Science 359, 1177-1181 (2018).
Mohammed 2017	GSE100597	TPM	L2-normalization	0.0535398	Mohammed, H. et al. Single-cell landscape of transcriptional heterogeneity and cell fate decisions during mouse early gastrulation. Cell Rep. 20, 1215-1228 (2017).
Mathys 2017	GSE103334	TPM	L2-normalization	0.356426	Mathys, H. et al. Temporal tracking of microglia activation in neurodegeneration at single-cell resolution. Cell Rep. 21, 366-380 (2017).
Chevée 2018	GSE107632	TPM	L2-normalization	0.292131	Chevée, M. et al. Variation in Activity State, Axonal Projection, and Position Define the Transcriptional Identity of Individual Neocortical Projection Neurons. Cell Rep. 22, 441- 455 (2018).
Hook 2018	GSE108020	TPM	L2-normalization	0.10153	Hook, P.W. et al. Single-Cell RNA-Seq of Mouse Dopaminergic Neurons Informs Candidate Gene Selection for Sporadic Parkinson Disease. Am. J. Hum. Genet. 102, 427- 446 (2018).
Mi 2018	GSE109796	TPM	L2-normalization	0.182046	Mi, D. et al. Early emergence of cortical interneuron diversity in the mouse embryo. Science 360, 81-85 (2018).
Zanini 2018	GSE110496	TPM	L2-normalization	0.217028	Zanini, F., Pu S.Y., Bekerman E., Einav S. & Quake, S.R. Single-cell transcriptional dynamics of flavivirus infection. eLife 7, e32942 (2018).
Tirosh 2016	GSE70630	TPM	L2-normalization	0.215263	Tirosh I. et al. Single-cell RNA-seq supports a developmental hierarchy in human oligodendroglioma. Nature 539, 309-313 (2016).
Paul 2015	GSE72857	TPM	Standardization	0.156982	Paul F. et al. Transcriptional Heterogeneity and Lineage Commitment in Myeloid Progenitors. Cell 163, 1663-77 (2015).
Pal 2017	GSE95430	TPM	L2-normalization	0.111647	Pal B. et al. Construction of developmental lineage relationships in the mouse mammary gland by single-cell RNA profiling. Nat. Commun. 8, 1627 (2017).
Häring 2018	GSE103840	TPM	L2-normalization	0.224099	Häring, M. et al. Neuronal atlas of the dorsal horn defines its architecture and links sensory input to transcriptional cell types. Nat. Neurosci. 21, 869-880 (2018).
Darmanis 2015	GSE67835 †	TPM	L2-normalization	0.0687518	Darmanis, S. et al. A survey of human brain transcriptome diversity at the single cell level. Proc. Natl. Acad. Sci. U.S.A. 112, 7285–7290 (2015).
Wang 2016	GSE83139 †	RPKM	L2-normalization	0.0985105	Wang Y.J. et al. Single-cell transcriptomics of the human endocrine pancreas. Diabetes 65, 3028-3038 (2016).
Baron 2016 (1)	GSE84133 (human) †	CPM	Standardization	0.223021	Baron, M. et al. A single-cell transcriptomic map of the human and mouse pancreas reveals inter- and intra-cell population structure. Cell Syst. 3, 346-360 (2016)
Baron 2016 (2)	GSE84133 (human) †	CPM	Standardization	0.173878	Baron, M. et al. A single-cell transcriptomic map of the human and mouse pancreas reveals inter- and intra-cell population structure. Cell Syst. 3, 346-360 (2016)
Baron 2016 (3)	GSE84133 (human) †	CPM	Standardization	0.130019	Baron, M. et al. A single-cell transcriptomic map of the human and mouse pancreas reveals inter- and intra-cell population structure. Cell Syst. 3, 346-360 (2016)
Baron 2016 (4)	GSE84133 (human) †	CPM	Standardization	0.16772	Baron, M. et al. A single-cell transcriptomic map of the human and mouse pancreas reveals inter- and intra-cell population structure. Cell Syst. 3, 346-360 (2016)
Fincher 2018	GSE111764	CPM	Standardization	0.527233	Fincher, C. T. et al. Cell type transcriptome atlas for the planarian Schmidtea mediterranea. Science 360, eaaq1736 (2018).
Segerstolpe 2016	E-MTAB-5061 †	TPM	L2-normalization	0.0349582	Segerstolpe, Å. et al. Single-cell transcriptome profiling of human pancreatic islets in health and type 2 diabetes. Cell Metab. 24, 593–607 (2016).
Muraro 2016	GSE85241 †	TPM	L2-normalization	0.0262299	Muraro, M.J. et al. A Single-cell transcriptome atlas of the human pancreas. Cell Syst. 3, 385-394 (2016)
* Datasets were sourced from the conquer database [31]
† Well-annotated benchmarking datasets used to evaluate clustering accuracy
