## Supplementary Table 3 for "Self-assembling Manifolds in Single-cell RNA Sequencing Data"

### Sheet: Tarashansky et al. SI_table 3
Gene ID	Annotation	Cloning primer sequence
Smp_005350	Calcium-binding protein, putative	CCCTGCCACCACTATCACTT	ATCCTGACCCATCGGTATCA
Smp_170340	Putative collagen alpha-1(V) chain	GGTGAAGAAGGCTGTTGTGG	ACGATCCCCTTTCACTCCTG
Smp_031770	Tropomyosin-2	AAGCTGAAGTCGCCTCACTA	CATATGCCTCTTCACGCTGG
Smp_018250	Putative troponin I	CGTAAACCTGGTCAGAAGCG	ATCCTTTTCCTCCAGAGCGT
Smp_132670	Myosin regulatory light chain, putative	GAGACAGCGAGTAGTGGAGG	TGCCTTCTTTGATTGGAGCT
Smp_142120	achaete scute transcription factor	CCGATCTCTGAAAGTCAACCAC	AGAGCTATCATAACCGGAGTCG
Smp_087310	hypothetical protein (bhlh)	CACCGATTCAACGGAAACTT	GCGTACTGCCATTGGAATTT
